# Global cellular proteo-lipidomic profiling of diverse lysosomal storage disease mutants using nMOST

**DOI:** 10.1101/2024.03.26.586828

**Authors:** Felix Kraus, Yuchen He, Sharan Swarup, Katherine A. Overmyer, Yizhi Jiang, Johann Brenner, Cristina Capitanio, Anna Bieber, Annie Jen, Nicole M. Nightingale, Benton J. Anderson, Chan Lee, Joao A. Paulo, Ian R. Smith, Jürgen M. Plitzko, Steven P. Gygi, Brenda A. Schulman, Florian Wilfling, Joshua J. Coon, J. Wade Harper

## Abstract

Lysosomal storage diseases (LSDs) comprise ∼50 monogenic disorders marked by the buildup of cellular material in lysosomes, yet systematic global molecular phenotyping of proteins and lipids is lacking. We present a nanoflow-based multi-omic single-shot technology (nMOST) workflow that quantifies HeLa cell proteomes and lipidomes from over two dozen LSD mutants. Global cross-correlation analysis between lipids and proteins identified autophagy defects, notably the accumulation of ferritinophagy substrates and receptors, especially in *NPC1*^-/-^ and *NPC2*^-/-^ mutants, where lysosomes accumulate cholesterol. Autophagic and endocytic cargo delivery failures correlated with elevated lyso-phosphatidylcholine species and multi-lamellar structures visualized by cryo-electron tomography. Loss of mitochondrial cristae, MICOS- complex components, and OXPHOS components rich in iron-sulfur cluster proteins in *NPC2*^-/-^ cells was largely alleviated when iron was provided through the transferrin system. This study reveals how lysosomal dysfunction affects mitochondrial homeostasis and underscores nMOST as a valuable discovery tool for identifying molecular phenotypes across LSDs.
