## Supplementary material for "Global cellular proteo-lipidomic profiling of diverse lysosomal storage disease mutants using nMOST": Table S3

### Sheet: Index
Supplemental Tables for Kraus et al., 2024
Dataset	Description
Table S1	Generation of CRISPR-edited cell lines for interrogation of lysosomal storage disease gene function analysis. This file contains gRNA sequences as well as allele sequencing results for all edits examined.
Table S2	nMOST proteomic and lipidomic analysis of 33 LSD cell lines (whole cell).
Table S3	nMOST Cross-Ome analysis of 33 LSD cell lines (whole cell).
Table S4	nMOST proteomic and lipidomic analysis of Control, LIPA-/-, GAA-/-, NPC1-/- and NPC2-/- HeLa TMEM192-3xHA cells under fed and starved (EBSS) conditions.
Table S5	TMT-based proteomic analysis of Control and NPC2-/- HeLa TMEM192-3xHA with and without FAC addition.
Table S6	iNeuron d0,4,8,16,22 Control, NPC1-/- C3, NPC2-/- E2, NPC2-/- G1 from nDIA LFQ triplicate whole cell
Table S7	Source Data Table

### Sheet: protein_cluster_signatures_FC
Sample	Protein Cluster 1 Signature	Protein Cluster 2 Signature	Protein Cluster 3 Signature	Protein Cluster 4 Signature	Protein Cluster 5 Signature	Protein Cluster 6 Signature	Protein Cluster 7 Signature	Protein Cluster 8 Signature	Protein Cluster 9 Signature	Protein Cluster 10 Signature	Protein Cluster 11 Signature	Protein Cluster 12 Signature	Protein Cluster 13 Signature	Protein Cluster 14 Signature	Protein Cluster 15 Signature	Protein Cluster 16 Signature	Protein Cluster 17 Signature	Protein Cluster 18 Signature		Sample	Lipid Cluster 1 Signature	Lipid Cluster 2 Signature	Lipid Cluster 3 Signature	Lipid Cluster 4 Signature	Lipid Cluster 5 Signature	Lipid Cluster 6 Signature	Lipid Cluster 7 Signature	Lipid Cluster 8 Signature	Lipid Cluster 9 Signature	Lipid Cluster 10 Signature	Lipid Cluster 11 Signature	Lipid Cluster 12 Signature	Lipid Cluster 13 Signature
ARSB KO-4	0.91345	-0.717853	0.949835	0.137489	0.702306	-0.656372	-0.195567	-1.11538	0.280728	-1.35294	-1.69506	1.14167	-0.445281	-0.775692	0.463222	0.464354	-0.491683	0.380991		ARSB KO-4	1.16454	0.978006	0.987376	-1.57123	-0.930247	0.530924	-2.14861	1.08273	-0.911956	0.334768	-0.502047	-0.46948	0.316276
ARSB KO-1	0.902594	-0.697964	0.924617	0.154708	0.763901	-0.737884	-0.300227	-1.04002	0.262459	-1.46275	-1.6991	1.11319	0.107174	-0.806426	0.450204	0.466664	-0.40628	0.25885		ARSB KO-1	1.20362	1.06129	1.02697	-1.77324	-0.976546	0.502602	-2.10531	0.765295	-0.954697	0.476846	-0.20428	-0.420213	0.475582
ARSB KO-2	0.871287	-0.725394	0.876194	0.0959849	0.688126	-0.651472	-0.22602	-1.03881	0.243356	-1.33973	-1.60369	1.08889	-0.423291	-0.801265	0.457426	0.40339	-0.423226	0.278813		ARSB KO-2	1.1648	0.915387	0.996947	-1.59442	-0.881073	0.397161	-2.1701	0.548377	-0.999752	0.328233	-0.23438	-0.44686	0.27483
ARSB KO-3	0.855553	-0.75686	0.838172	0.0391345	0.629656	-0.597918	-0.318162	-1.02487	0.265088	-1.32161	-1.54563	1.02892	-0.343444	-0.807943	0.487772	0.35479	-0.392512	0.244218		ARSB KO-3	1.19923	0.962636	1.01838	-1.48031	-0.85993	0.530826	-2.08043	1.00351	-0.980597	0.356117	-0.402718	-0.397197	0.127845
ASAH1 KO-3	0.339601	-0.366259	0.799297	0.514219	0.564565	-0.873976	-0.866471	-0.423849	-0.18368	-1.1913	-0.805787	0.706662	0.19389	0.0832258	-0.0299845	0.778989	-0.689993	0.16451		ASAH1 KO-3	-0.00979846	0.401686	-0.363027	-0.894526	-1.07148	0.735738	-0.678194	-0.35729	0.388955	2.27569	-0.382678	0.48316	0.927547
ASAH1 KO-2	0.303061	-0.366108	0.774747	0.529852	0.534522	-0.86025	-0.917641	-0.432403	-0.129629	-1.16617	-0.772521	0.699545	0.0940817	0.133643	0.0107272	0.7727	-0.667284	0.0910784		ASAH1 KO-2	0.00733201	0.468145	-0.367405	-0.80546	-0.973241	0.755419	-0.645027	-0.598021	0.489285	2.4903	-0.446316	0.433104	1.14996
ASAH1 KO-4	0.338984	-0.345904	0.790934	0.550553	0.571796	-0.843601	-0.901446	-0.440547	-0.149366	-1.1788	-0.765449	0.712602	0.311391	0.15597	0.0224216	0.791593	-0.667973	0.0642317		ASAH1 KO-4	0.111117	0.634131	-0.377667	-0.848558	-0.936437	0.803203	-0.589416	-0.606223	0.186436	2.49803	-0.355975	0.500772	1.3712
ASAH1 KO-1	0.324002	-0.355932	0.796508	0.528725	0.582329	-0.900848	-0.862506	-0.43509	-0.154096	-1.18459	-0.759607	0.703459	0.220637	0.149995	0.0149623	0.777847	-0.699393	0.077351		ASAH1 KO-1	0.185704	0.566721	-0.268553	-0.810996	-0.8907	0.80488	-0.644596	-0.551012	0.409834	2.56672	-0.356311	0.472784	1.08947
CLN3 KO-3	0.0873851	0.200802	0.439742	0.850249	0.711256	-0.826261	0.304802	-0.0981217	-0.254803	-0.701092	-0.41205	0.212954	0.248479	0.234615	0.151379	0.565941	-0.297077	0.505867		CLN3 KO-3	-0.257423	0.0907637	-0.118645	-0.957253	-1.2412	0.222289	0.0998536	-0.281353	0.338833	0.408053	-0.0858696	0.419249	0.689896
CLN3 KO-2	0.0850221	0.186102	0.438536	0.836804	0.682558	-0.765643	0.323358	-0.0518799	-0.230675	-0.692146	-0.346357	0.183408	0.321079	0.223078	0.126213	0.559762	-0.323975	0.518096		CLN3 KO-2	0.116083	0.429627	0.0278126	-0.85325	-1.11561	0.451463	0.176818	-0.0435198	0.426268	0.637749	0.0940337	0.497007	0.973183
CLN3 KO-1	0.0729731	0.209305	0.428762	0.835777	0.721339	-0.82425	0.225337	-0.0825124	-0.265057	-0.702716	-0.391652	0.153629	0.119656	0.23675	0.124366	0.569575	-0.292242	0.446693		CLN3 KO-1	0.144892	0.523723	0.179949	-0.681527	-0.990346	0.477797	0.409474	0.409037	0.698335	0.768818	-0.190587	0.673485	1.03172
CLN3 KO-4	0.151102	0.211632	0.480901	0.844259	0.706236	-0.784693	0.272938	-0.0683991	-0.196385	-0.752169	-0.440703	0.255531	0.24347	0.181696	0.167553	0.576264	-0.306569	0.578986		CLN3 KO-4	0.0984739	0.360512	0.0888417	-0.808289	-1.04871	0.490053	0.238733	0.28342	0.624168	0.571855	0.0435745	0.609171	0.87676
CLN6 KO-2	0.0736692	0.103951	0.40331	0.759845	0.529519	-0.499306	-0.527745	-0.236567	-0.131173	-0.454964	-0.228019	0.211404	-0.313921	0.0904579	0.161578	0.4121	-0.19055	0.153488		CLN6 KO-2	0.140738	0.33417	0.048481	-0.189638	-0.540832	0.666694	0.387946	-0.430891	0.498837	0.446072	-0.242221	0.38679	0.486605
CLN6 KO-4	0.0338873	0.117023	0.358373	0.683508	0.411574	-0.461252	-0.568465	-0.163135	-0.0746192	-0.385325	-0.156196	0.175017	-0.314686	0.123563	0.257217	0.391827	-0.156152	0.200915		CLN6 KO-4	0.261745	0.512643	0.27895	-0.220139	-0.525587	0.68903	0.40346	-0.327112	0.262891	0.254712	-0.375743	0.297914	0.501765
CLN6 KO-3	0.0627103	0.0901674	0.413714	0.74781	0.487175	-0.554614	-0.646566	-0.207351	-0.119839	-0.38149	-0.190894	0.219743	-0.410478	0.151692	0.185881	0.432573	-0.14359	0.128791		CLN6 KO-3	0.205849	0.592332	0.213945	-0.103054	-0.443349	0.826844	0.615008	-0.0839864	0.426821	0.635417	-0.138069	0.525236	0.779161
CLN6 KO-1	0.0158992	0.106084	0.317058	0.652151	0.438285	-0.439044	-0.495962	-0.159505	-0.119553	-0.388751	-0.136665	0.120755	-0.0855472	0.115067	0.13137	0.362084	-0.172224	0.13383		CLN6 KO-1	0.288474	0.439461	0.320494	-0.142174	-0.376052	0.705524	0.532869	-0.0239639	0.320181	0.341805	-0.240501	0.41991	0.491794
CTSA KO-1	0.178992	-0.150044	-0.0828611	-0.279838	-0.128646	0.260129	0.205306	-0.0817356	0.203796	0.089186	-0.0959094	0.0624382	-0.308047	-0.350499	0.0283418	-0.25294	-0.0471129	-0.0768472		CTSA KO-1	0.190853	0.0496239	0.419184	0.370846	0.655089	-0.499454	0.00604439	0.224257	-0.307676	-0.452597	0.0521291	-0.384393	0.306551
CTSA KO-2	0.212701	-0.19205	-0.0328163	-0.215095	-0.0664649	0.203693	0.229088	-0.149011	0.169459	0.020771	-0.174582	0.114058	-0.205178	-0.40197	0.0525708	-0.226425	-0.0749394	-0.0105357		CTSA KO-2	0.309997	0.143993	0.512142	0.329661	0.620549	-0.401959	0.0324141	0.248807	-0.38274	-0.78061	-0.188823	-0.422449	0.175178
CTSA KO-4	0.233283	-0.18638	-0.03767	-0.235126	-0.0768608	0.282609	0.241546	-0.144393	0.217956	0.074478	-0.152107	0.106518	-0.248895	-0.41015	0.077069	-0.278886	-0.0175409	-0.035702		CTSA KO-4	0.305992	0.134534	0.631742	0.385086	0.655757	-0.554576	-0.00326279	0.176511	-0.511379	-0.621279	0.00994239	-0.444851	0.266505
CTSA KO-3	0.219845	-0.189332	-0.0428204	-0.247981	-0.110577	0.291889	0.281595	-0.141555	0.221748	0.100015	-0.141414	0.106504	-0.340837	-0.411272	0.0873737	-0.258826	-0.0311651	-0.0455015		CTSA KO-3	0.269911	0.220564	0.466595	0.334073	0.690259	-0.578029	-0.0925654	0.0717548	-0.601849	-0.602375	0.0121686	-0.462973	0.345257
CTSD KO-2	0.150364	-0.069503	0.0211819	-0.127943	-0.102071	0.106319	0.0470872	-0.113703	0.104828	0.0757833	-0.104771	0.0926462	0.041052	-0.232476	0.0870701	-0.17568	-0.0356836	-0.0571346		CTSD KO-2	0.624643	0.415361	0.579317	0.216777	0.416086	-0.0598411	-0.0611265	0.613039	-0.186257	-0.299136	0.388691	-0.0712471	-0.502876
CTSD KO-4	0.14716	-0.0707711	-0.00629501	-0.164155	-0.121808	0.118242	-0.026575	-0.155536	0.1222	0.116979	-0.111891	0.077189	-0.221087	-0.233457	0.127583	-0.193344	-0.00857612	-0.0308257		CTSD KO-4	0.390716	0.291133	0.365458	0.134581	0.255811	-0.221312	-0.195545	0.38286	-0.219087	-0.263433	0.201669	-0.228265	-0.570973
CTSD KO-1	0.151285	-0.0718386	0.0144303	-0.152259	-0.116925	0.134177	0.0728761	-0.107404	0.138183	0.131142	-0.105396	0.0709575	-0.4497	-0.220819	0.125719	-0.165741	0.0136547	-0.0243386		CTSD KO-1	0.353442	0.270484	0.386454	0.0245754	0.187408	-0.235702	-0.259701	0.37845	-0.128495	-0.406539	0.217756	-0.295007	-0.538226
CTSD KO-3	0.142596	-0.0724024	-0.0077002	-0.162867	-0.148548	0.165575	0.0485037	-0.101922	0.161387	0.134054	-0.100401	0.0613706	-0.370642	-0.234118	0.100291	-0.211173	0.000554243	-0.0396158		CTSD KO-3	0.431816	0.276662	0.417259	0.11468	0.243029	-0.178545	-0.232624	0.530021	-0.231583	-0.363509	0.260923	-0.190223	-0.487176
GAA KO-4	0.1976	-0.0465622	0.365648	0.14123	0.319367	-0.0215929	0.272958	-0.0289115	0.140146	-0.274594	-0.325544	0.304484	0.0210656	-0.282345	-0.00196961	0.145144	-0.159944	0.44342		GAA KO-4	0.460255	0.455002	0.359821	0.210883	0.154379	0.307297	0.00962588	0.423634	0.395041	0.122126	0.602856	0.184261	-0.492765
GAA KO-1	0.162004	-0.132419	0.292379	0.0540576	0.182364	-0.0471324	0.315542	-0.0129595	0.0131332	-0.19821	-0.324545	0.245397	0.249336	-0.311759	-0.0474798	0.0952373	-0.167167	0.397298		GAA KO-1	0.334914	0.305383	0.191915	-0.183754	-0.0438743	0.0226434	-0.313521	0.106841	-0.0297732	-0.178517	0.382669	-0.163441	-0.784714
GAA KO-2	0.193762	-0.128554	0.377573	0.142703	0.303901	-0.132364	0.297572	-0.0719216	0.0108973	-0.288521	-0.424615	0.322891	0.352351	-0.32038	-0.0466447	0.137838	-0.196014	0.458445		GAA KO-2	0.396976	0.406655	0.291738	0.0265675	0.13714	0.249589	0.0428963	0.593526	0.419355	-0.0959713	0.261562	0.179056	-0.653734
GAA KO-3	0.216424	-0.124635	0.35732	0.144538	0.264732	-0.127725	0.35887	-0.0213894	-0.0205342	-0.284536	-0.354896	0.279119	0.519606	-0.307795	-0.106889	0.154852	-0.195363	0.396661		GAA KO-3	0.335697	0.331063	0.324387	-0.111283	-0.0776986	0.0798297	-0.18035	0.185137	0.0781919	-0.0152155	0.414162	-0.0128754	-0.66296
GALNS KO-3	0.34669	-0.366671	0.82921	0.479464	0.482474	-0.8268	-1.02719	-0.444203	-0.0595383	-0.959258	-0.685399	0.737146	-0.0899525	-0.135124	0.119173	0.71225	-0.437777	0.0310114		GALNS KO-3	0.470825	0.565367	0.266132	-1.60598	-1.5371	1.11558	-1.21179	0.280383	-0.0540762	1.77204	-0.233339	0.306656	0.626945
GALNS KO-1	0.346376	-0.329668	0.8057	0.468698	0.506285	-0.785933	-1.19942	-0.402064	-0.0596002	-0.938631	-0.610423	0.712663	-0.291018	-0.0936623	0.0806647	0.7323	-0.421234	0.041683		GALNS KO-1	0.503368	0.719333	0.112531	-1.54775	-1.39951	1.14159	-1.27955	0.393297	-0.323453	1.95963	-0.250869	0.388622	0.794436
GALNS KO-2	0.417705	-0.335562	0.831214	0.460027	0.453539	-0.689932	-1.1602	-0.356043	0.00555979	-0.857317	-0.579402	0.717793	-0.0993685	-0.0858346	0.157063	0.705069	-0.417189	0.0510258		GALNS KO-2	0.460207	0.546843	0.263252	-1.63867	-1.46716	1.04987	-1.22314	0.447131	-0.203884	1.8054	-0.250422	0.295725	0.827496
GALNS KO-4	0.408994	-0.348512	0.824895	0.469556	0.403912	-0.76374	-0.673141	-0.365173	-0.00472206	-0.90631	-0.606319	0.729735	-0.175071	-0.147534	0.127676	0.714456	-0.396989	0.158846		GALNS KO-4	0.603135	0.657319	0.385983	-1.54505	-1.3644	1.16845	-1.12261	0.56972	-0.343626	2.0109	-0.199007	0.421837	0.829248
GBA KO-3	0.152562	-0.138159	0.0245244	0.0234209	0.074287	0.186941	0.19702	-0.127458	0.0756947	-0.00360795	-0.0783203	0.0577663	-0.0400977	-0.166137	0.124737	-0.140503	-0.207024	-0.0819766		GBA KO-3	0.117613	0.340624	0.348349	0.418008	0.147027	-0.154645	0.166687	-0.230921	0.0037831	-0.109557	-0.0316257	0.0220827	-0.33912
GBA KO-1	0.174307	-0.149462	-0.00965167	-0.0132261	0.082561	0.218529	0.139567	-0.118417	0.155599	0.037493	-0.065131	0.0657872	-0.309995	-0.191775	0.162686	-0.185779	-0.187575	0.0650391		GBA KO-1	0.226496	0.467767	0.455012	0.478978	0.325263	-0.0855824	0.317215	0.272582	0.404344	-0.180446	-0.0882058	0.125087	-0.312006
GBA KO-2	0.152448	-0.16465	0.00779283	-0.00694383	0.0455399	0.159229	0.152854	-0.116429	0.100789	-0.00207445	-0.112859	0.0759767	-0.170914	-0.174405	0.0964366	-0.151135	-0.210335	-0.017404		GBA KO-2	0.0552649	0.29696	0.112039	0.417226	0.124121	-0.0813659	0.268859	-0.271133	0.228531	0.0478793	-0.0169946	0.0572978	-0.360686
GBA KO-4	0.179786	-0.195092	0.0279277	-0.00442285	0.0369505	0.172562	0.207451	-0.117047	0.056058	-0.0410461	-0.147524	0.100847	0.085118	-0.235581	0.108898	-0.153587	-0.202558	-0.00592818		GBA KO-4	0.0852995	0.31853	0.275849	0.235555	0.182759	-0.252246	0.162042	-0.154642	0.0621797	-0.274453	-0.0486812	-0.0624911	-0.583326
GLA KO-2	0.279169	-0.306273	0.0998287	-0.346228	-0.00810706	0.0981917	0.194431	-0.254592	0.236237	-0.172216	-0.273719	0.27435	-0.396007	-0.421197	0.22893	-0.108589	-0.0518487	-0.00575048		GLA KO-2	0.877931	0.476208	0.832073	-0.484432	0.334312	-0.270839	-1.24283	1.07436	-0.795937	-0.562902	0.14193	-0.777929	-0.65184
GLA KO-3	0.269191	-0.292573	0.14634	-0.278386	0.0342772	-0.0244209	0.266273	-0.195328	0.15484	-0.212104	-0.277916	0.308243	-0.0755372	-0.414817	0.2006	-0.0538064	-0.0933113	0.0197927		GLA KO-3	0.682893	0.353862	0.688639	-0.358753	0.161805	-0.316168	-1.23273	0.960082	-0.78636	-0.80603	0.00730231	-0.684829	-0.672485
GLA KO-1	0.269931	-0.269129	0.137088	-0.282986	0.0190005	0.0446531	0.261752	-0.131546	0.174238	-0.146903	-0.22695	0.282532	-0.0632005	-0.371752	0.153988	-0.0580847	-0.0706159	-0.0449957		GLA KO-1	0.757733	0.42184	0.798744	-0.375125	0.288491	-0.236528	-1.17662	1.01521	-0.675947	-0.471411	0.153516	-0.644491	-0.515488
GLA KO-4	0.250948	-0.245619	0.138935	-0.252683	0.0342589	0.0139452	0.353469	-0.129855	0.176955	-0.160475	-0.2057	0.286218	-0.110519	-0.373533	0.175951	-0.035637	-0.0816147	-0.0271421		GLA KO-4	0.563793	0.409374	0.544577	-0.336953	0.13156	-0.228521	-1.07029	1.07357	-0.668368	-0.666623	-0.224077	-0.521476	-0.791295
GLB1 KO-4	0.101136	-0.0198293	-0.158632	-0.266822	-0.228642	0.258589	0.396787	-0.0124442	0.165765	0.194842	0.067706	-0.0230481	-0.394592	-0.0667188	0.12615	-0.322235	-0.0080017	-0.0627167		GLB1 KO-4	0.23333	0.164219	0.446695	0.164053	0.269943	-0.55414	-0.110043	0.438965	-0.367552	-0.588519	0.0895389	-0.525973	0.163298
GLB1 KO-1	0.10466	-0.0388123	-0.170805	-0.287834	-0.221203	0.235324	0.411557	0.00773719	0.141406	0.150141	0.06801	-0.0307467	-0.107544	-0.148735	0.0622226	-0.32222	-0.0345945	-0.0985905		GLB1 KO-1	0.361724	0.244012	0.701552	0.303333	0.457949	-0.468668	0.0128149	0.476913	-0.252591	-0.571029	0.16861	-0.465972	-0.0258
GLB1 KO-2	0.129944	-0.0349844	-0.0791323	-0.219129	-0.15841	0.223481	0.407063	-0.00738741	0.157748	0.153643	0.0354616	0.00652122	-0.363218	-0.12449	0.112958	-0.275904	-0.0453822	-0.0150045		GLB1 KO-2	0.492121	0.350434	0.547858	0.340229	0.590117	-0.388403	0.121662	0.76966	-0.156995	-0.590974	0.285763	-0.297111	0.0670605
GLB1 KO-3	0.131743	-0.0414939	-0.0963245	-0.231782	-0.167243	0.234061	0.468122	-0.0089142	0.137766	0.122796	0.0293798	0.00717345	-0.296041	-0.164378	0.134663	-0.305201	-0.0439366	-0.0955928		GLB1 KO-3	0.319396	0.228175	0.422451	0.17624	0.397276	-0.495922	-0.072013	0.656312	-0.312476	-0.622215	0.159109	-0.442224	0.0689295
GM2A KO-2	0.20206	-0.132996	0.0854306	-0.186226	-0.118366	0.138764	0.359638	0.0210177	0.161405	0.035817	-0.207621	0.16954	-0.312824	-0.26229	0.0247573	-0.179647	-0.279034	0.113436		GM2A KO-2	0.369908	0.36535	0.575406	0.00826363	0.146098	-0.432766	-0.349835	0.608093	-0.121223	-0.417785	0.322146	-0.319036	0.533138
GM2A KO-4	0.177753	-0.0750627	0.0321813	-0.188106	-0.158043	0.238732	0.354338	0.077702	0.136875	0.114089	-0.105707	0.0936798	-0.269781	-0.174172	-0.0567109	-0.177162	-0.265272	0.0762836		GM2A KO-4	0.256279	0.367061	0.201663	-0.0305525	0.173812	-0.342138	-0.283899	0.416814	0.0109517	-0.0410214	0.333279	-0.290059	0.807292
GM2A KO-1	0.186625	-0.107681	0.0780366	-0.178868	-0.125745	0.192496	0.358143	0.0418737	0.170528	0.0690107	-0.136046	0.142682	-0.245975	-0.208405	-0.121313	-0.136782	-0.271073	0.0815584		GM2A KO-1	0.328282	0.446236	0.36	0.0580666	0.280387	-0.239202	-0.313391	0.747991	-0.0272652	-0.270786	0.387864	-0.241445	0.674057
GM2A KO-3	0.170463	-0.103603	0.0675102	-0.18089	-0.147333	0.2004	0.319881	0.0508759	0.157666	0.0948982	-0.127893	0.0917455	-0.245984	-0.205147	-0.0438456	-0.16612	-0.244442	0.112207		GM2A KO-3	0.325145	0.383751	0.273776	0.0382354	0.210194	-0.361417	-0.287177	0.463663	-0.119657	-0.195648	0.352348	-0.372948	0.535029
GNPTG KO-4	0.10474	-0.113324	0.189893	-0.231707	-0.170587	0.0270575	0.0530749	0.0169909	0.115259	0.0679077	-0.140016	0.188682	-0.468381	-0.262985	-0.0715645	0.0496462	-0.181216	0.225115		GNPTG KO-4	0.0562307	-0.060069	-0.0134185	-0.114077	-0.134569	-0.0723138	-0.244103	0.062703	-0.146333	-0.113364	0.166624	-0.273144	0.298066
GNPTG KO-1	0.084579	-0.0839017	0.222302	-0.205883	-0.0901246	-0.0763859	0.025129	-0.0100496	0.034468	0.0456001	-0.150708	0.185298	-0.151061	-0.248905	-0.107812	0.095223	-0.152087	0.160854		GNPTG KO-1	-0.117872	-0.168064	0.0209054	0.229367	0.258391	0.356143	0.0914789	0.833821	0.335464	0.0235852	0.481299	0.319441	0.369677
GNPTG KO-2	0.0826941	-0.0767371	0.180311	-0.257905	-0.172151	0.0460504	0.043122	0.0190535	0.0356764	0.0827023	-0.0634693	0.125069	-0.214635	-0.220567	-0.149174	0.078609	-0.157512	0.125717		GNPTG KO-2	0.230526	0.0642038	0.325285	0.0344484	0.0733843	0.128712	-0.10016	0.158781	-0.15456	0.0583468	0.261165	-0.0670609	0.479128
GNPTG KO-3	0.059128	-0.118848	0.167551	-0.240108	-0.146745	-0.0151162	0.0105419	0.000327054	0.091854	0.0591583	-0.105984	0.136378	-0.385644	-0.210327	-0.099601	0.0791138	-0.146537	0.149122		GNPTG KO-3	0.0668189	0.0484325	-0.02553	-0.0693263	0.00384735	0.140929	-0.159474	0.414953	-0.0886735	0.120659	0.204683	-0.0195172	0.710172
GNS KO-3	0.449598	-0.455768	1.05729	0.367045	0.549878	-0.711218	-0.389676	-0.501799	-0.00609532	-0.912621	-1.17123	0.82478	-0.222971	-0.365571	0.0727786	0.762465	-0.947891	0.599404		GNS KO-3	0.614958	1.07127	0.334737	-0.664488	-0.411057	1.11655	-0.667529	0.726882	0.40647	1.67089	0.0985386	0.765588	0.442463
GNS KO-4	0.442407	-0.449424	1.07393	0.386934	0.545533	-0.785904	-0.448415	-0.501583	-0.0567958	-0.948608	-1.20473	0.823667	0.07499	-0.386741	0.0561864	0.781839	-0.931442	0.579775		GNS KO-4	0.376665	0.770901	-0.0551023	-0.617056	-0.679709	0.857351	-0.867138	-0.0800056	-0.142243	1.74868	0.347214	0.473814	0.740393
GNS KO-2	0.392519	-0.476636	1.06898	0.384669	0.609682	-0.732002	-0.414536	-0.520604	0.0480375	-0.962693	-1.21139	0.831881	-0.277791	-0.40516	0.109734	0.744727	-0.92111	0.625548		GNS KO-2	0.467303	0.59495	0.0864721	-0.477037	-0.590079	0.856049	-0.80555	0.257847	-0.01986	1.44007	0.186901	0.465643	0.568192
GNS KO-1	0.511916	-0.482034	1.17807	0.476779	0.688763	-0.819553	-0.394023	-0.579722	-0.0243271	-1.04107	-1.42842	0.929937	0.0499321	-0.438298	0.123223	0.814541	-0.979337	0.70404		GNS KO-1	0.486213	0.798869	-0.141504	-0.681475	-0.644854	0.731829	-0.850403	-0.12136	0.131436	1.59237	0.46326	0.418798	0.563875
GRN KO-4	0.294196	-0.327817	-0.0185576	-0.300604	-0.0556412	0.144499	0.0896292	-0.202338	0.18721	-0.063303	-0.206379	0.197337	-0.0131106	-0.49648	0.100259	-0.17234	0.0906039	-0.0748651		GRN KO-4	0.200488	-0.126946	0.371813	0.522586	0.533234	-0.386921	-0.280951	0.479909	-0.372567	-0.407495	-0.171345	-0.512499	-0.223337
GRN KO-1	0.289042	-0.281907	-0.0247939	-0.325116	-0.0708698	0.215281	0.0899702	-0.195499	0.250015	-0.000556945	-0.183407	0.211549	-0.0855411	-0.534679	0.0664953	-0.203684	0.0755838	-0.0839889		GRN KO-1	0.281372	-0.0728131	0.319931	0.259644	0.638072	-0.533028	-0.275577	0.413423	-0.325407	-0.556065	-0.120745	-0.535772	-0.36839
GRN KO-3	0.318827	-0.313336	-0.00223397	-0.300798	-0.0830658	0.161135	0.0684894	-0.185802	0.244649	-0.0636507	-0.232683	0.221937	0.0343345	-0.523906	0.0710419	-0.17004	0.0795643	-0.140467		GRN KO-3	0.241866	-0.0167103	0.293515	0.195778	0.701846	-0.39839	-0.3151	0.371983	-0.385084	-0.57872	-0.147885	-0.547348	-0.348064
GRN KO-2	0.359511	-0.2828	-0.0150958	-0.321597	-0.0857623	0.211843	0.122643	-0.208155	0.290113	-0.00960954	-0.183061	0.263884	0.00753808	-0.535175	0.134768	-0.186524	0.0819229	-0.0977335		GRN KO-2	0.217921	-0.104877	0.243434	0.275367	0.620524	-0.430769	-0.329485	0.383997	-0.326801	-0.544804	-0.123185	-0.60301	-0.347193
GUSB KO-3	0.252726	0.00103038	0.214413	0.160597	0.344337	-0.0265907	-0.126102	-0.296993	0.105517	-0.245979	-0.224572	0.241011	-0.773691	-0.129535	0.274916	0.0334362	-0.0770675	0.191761		GUSB KO-3	0.305078	0.365589	0.375616	0.232876	0.0557918	-0.0949268	0.296497	-0.0247035	-0.0615417	0.116684	-0.169109	-0.172379	0.323388
GUSB KO-1	0.250687	-0.0268549	0.202317	0.139664	0.2928	-0.0423836	-0.119035	-0.350068	0.111039	-0.249829	-0.23974	0.226259	-0.738812	-0.122503	0.270294	0.0174168	-0.0804544	0.196941		GUSB KO-1	0.211504	0.298415	0.338907	0.0206697	-0.143246	-0.166489	0.252549	0.0554961	-0.0640749	0.0992288	-0.477462	-0.159504	0.537064
GUSB KO-4	0.337811	-0.0105313	0.277013	0.187219	0.390847	-0.056715	-0.0115429	-0.258734	0.119078	-0.242798	-0.21812	0.319063	-0.565322	-0.117417	0.367566	0.0355518	-0.0851876	0.188186		GUSB KO-4	0.370732	0.458944	0.54565	0.0455679	0.134325	-0.170946	0.172861	0.216525	-0.203096	-0.0623209	-0.423293	-0.247038	0.452354
GUSB KO-2	0.269227	-0.0128766	0.251384	0.218794	0.360301	-0.0294928	-0.0956638	-0.291579	0.121383	-0.258895	-0.257908	0.286419	-0.510736	-0.111258	0.298524	0.0919388	-0.0881389	0.228606		GUSB KO-2	0.2672	0.367355	0.432199	0.117354	0.133317	-0.127807	0.313198	0.000309797	-0.00439125	0.198053	-0.170046	-0.097256	0.551346
HEXA KO-1	0.259288	-0.249299	0.181851	-0.140686	0.241248	0.0588631	0.351727	-0.193818	0.139462	-0.296759	-0.321892	0.285726	-0.120042	-0.461636	0.12015	-0.104348	-0.088204	0.21892		HEXA KO-1	0.20953	0.0256686	0.172865	0.169065	0.366202	-0.244177	-0.177324	0.0132015	-0.131905	0.0285577	0.00582731	-0.20078	-0.341035
HEXA KO-3	0.288737	-0.279579	0.234597	-0.0902884	0.315432	-0.00392201	0.395891	-0.252684	0.177677	-0.359176	-0.383074	0.33198	-0.368737	-0.454839	0.149006	-0.0894821	-0.0972621	0.35248		HEXA KO-3	0.280445	0.0326707	0.261798	0.359556	0.365899	-0.0820282	-0.146738	0.237901	-0.143078	-0.18591	-0.25743	-0.193503	-0.327934
HEXA KO-2	0.252594	-0.277516	0.216143	-0.159264	0.191858	-0.0196058	0.377051	-0.149023	0.0647964	-0.280404	-0.285927	0.294446	0.361305	-0.466005	0.0457981	-0.0922357	-0.100715	0.0728696		HEXA KO-2	0.244674	0.0503252	0.173031	0.118387	0.323264	-0.270352	-0.230411	-0.0903294	-0.381503	-0.198096	0.0353423	-0.330732	-0.509561
HEXA KO-4	0.281666	-0.303964	0.199508	-0.149706	0.248554	0.00348651	0.315886	-0.239511	0.16475	-0.342201	-0.388853	0.301882	-0.335806	-0.466036	0.163214	-0.137238	-0.0726031	0.207337		HEXA KO-4	0.306201	0.0282545	0.17084	0.136145	0.406018	-0.289516	-0.249429	-0.174447	-0.387344	-0.139503	-0.00889346	-0.338252	-0.50309
HEXB KO-2	0.586982	-0.546295	0.338881	-0.209082	0.0165922	-0.0931217	-0.777901	-0.414633	0.249883	-0.551481	-0.472603	0.71941	-0.101479	-0.399239	0.131341	0.131418	-0.0803224	-0.51336		HEXB KO-2	1.26709	0.675575	0.862135	-1.10328	-0.560144	0.479003	-2.01334	1.25626	-0.898621	0.936531	-0.460438	-0.588145	0.155007
HEXB KO-1	0.579785	-0.529764	0.279289	-0.236559	-0.0150395	-0.0320386	-0.924373	-0.408817	0.277288	-0.538959	-0.434269	0.676048	-0.368259	-0.374715	0.141982	0.0802577	-0.0262175	-0.410204		HEXB KO-1	1.16558	0.701222	0.720391	-1.36007	-0.699501	0.284899	-2.16514	0.903493	-1.01952	0.883626	-0.498192	-0.893047	0.00675734
HEXB KO-3	0.609136	-0.558766	0.314791	-0.221483	0.0116234	-0.107093	-0.837805	-0.394277	0.25931	-0.576053	-0.497536	0.694312	-0.0368195	-0.413589	0.134542	0.0937443	-0.0165223	-0.493973		HEXB KO-3	1.21072	0.878133	0.698269	-1.14162	-0.586499	0.338751	-1.97396	1.11862	-1.01057	0.939493	-0.439996	-0.565244	0.053086
HEXB KO-4	0.606867	-0.529924	0.316923	-0.231182	0.0191687	-0.00607166	-0.7996	-0.421474	0.276363	-0.555842	-0.441756	0.708773	-0.513799	-0.392603	0.25468	0.0981733	-0.0537417	-0.366055		HEXB KO-4	1.25399	0.879522	0.759101	-1.30163	-0.621459	0.304689	-2.03454	0.77756	-1.07411	1.18005	-0.171788	-0.746319	-0.00405213
IDUA KO-2	0.34926	-0.482486	-0.0207424	-0.545187	-0.106706	0.25865	0.212233	-0.264736	0.258538	-0.101819	-0.231555	0.283174	-0.166842	-0.374311	0.0421565	-0.169154	-0.000518237	-0.404598		IDUA KO-2	0.263487	0.437637	0.342719	0.0327462	0.34621	-0.229819	-0.773832	0.288595	-0.61084	0.152585	-0.0905037	-0.46676	0.285925
IDUA KO-4	0.409297	-0.552611	0.0213969	-0.588005	-0.0927458	0.280818	0.298598	-0.281279	0.308507	-0.17795	-0.374855	0.354381	-0.023597	-0.576056	-0.0101005	-0.208913	-0.0808637	-0.282905		IDUA KO-4	0.418779	0.337492	0.402195	0.0890931	0.490146	-0.335316	-0.780453	0.388592	-0.736245	-0.146293	0.115854	-0.615045	0.00910758
IDUA KO-3	0.416779	-0.531816	0.0595636	-0.518355	-0.0602915	0.290032	0.225286	-0.268167	0.285118	-0.141395	-0.317573	0.373203	-0.135743	-0.463985	0.0342144	-0.161134	-0.0425664	-0.265976		IDUA KO-3	0.245812	0.335812	0.324051	0.0364507	0.248006	-0.41973	-0.806707	0.282695	-0.563315	-0.178748	-0.194072	-0.610635	0.085969
IDUA KO-1	0.400332	-0.500162	0.00962513	-0.563038	-0.0720316	0.276372	0.253671	-0.257496	0.27863	-0.107062	-0.274944	0.312854	-0.131177	-0.446852	0.0813266	-0.173319	-0.0158009	-0.263709		IDUA KO-1	0.233516	0.273123	0.346538	0.0281532	0.214912	-0.400978	-0.844165	0.302151	-0.613205	-0.151919	-0.240224	-0.692738	0.143129
KCTD7 KO-1	-0.0231979	0.0411121	0.0835517	0.0419051	0.102081	-0.0712332	-0.0551977	-0.00921506	-0.0428998	0.0271029	0.0379915	0.0355364	0.196144	0.0906599	0.0472173	0.114247	-0.014317	-0.00234374		KCTD7 KO-1	0.339569	0.0375832	-0.40426	-0.238595	-0.469438	-0.35031	-0.151919	-0.101368	-0.288703	-0.00387173	-0.764095	-0.312713	0.786233
KCTD7 KO-3	-0.0543032	-0.0212018	0.0395498	-0.0346979	-0.0119383	-0.0399833	-0.066144	-0.0501838	0.0200809	0.023701	0.0238242	0.0117685	-0.0945816	0.0211966	0.088376	0.0582961	-0.0309529	-0.0729525		KCTD7 KO-3	-0.0157834	-0.399578	-0.144472	-0.442308	-0.445438	-0.245962	-0.534589	-0.173764	-0.344497	0.236845	-0.69079	-0.297481	0.665002
KCTD7 KO-4	-0.00643088	0.00538749	0.0864058	-0.00931447	0.00669371	-0.0300594	-0.0941739	-0.0320129	0.00311842	0.00116614	-0.0124628	0.0338351	0.0105263	-0.00877291	0.0387832	0.0598867	-0.00652509	0.0252518		KCTD7 KO-4	0.197841	-0.0922328	-0.0489422	-0.359776	-0.367405	-0.183316	-0.323747	-0.178407	-0.302228	-0.0768579	-0.485083	-0.354217	0.533419
KCTD7 KO-2	0.0103035	-0.0292859	0.143639	0.028139	0.0533856	-0.0612823	-0.045113	-0.0350645	-0.00239138	-0.0341876	-0.0444871	0.0812779	-0.0487855	-0.00705277	0.0808401	0.110438	-0.0447814	0.102032		KCTD7 KO-2	0.224473	0.100095	0.0124093	-0.208917	-0.0322237	-0.0391359	-0.152947	0.0538398	-0.148423	-0.0203228	-0.108775	-0.0538459	0.692804
LAMP2 KO-3	0.360747	-0.445705	0.0281164	-0.488321	-0.182941	0.290669	0.278354	-0.130618	0.305502	-0.0634764	-0.380371	0.197363	-0.197485	-0.505582	-0.0328821	-0.318137	-0.056216	0.0510197		LAMP2 KO-3	0.54185	0.30164	0.668567	0.141437	0.654149	-0.299807	-0.504748	0.517875	-0.446	-0.439887	0.396565	-0.579648	-0.0583784
LAMP2 KO-4	0.378078	-0.46866	-0.010839	-0.505904	-0.15437	0.223847	0.011218	-0.146957	0.252034	-0.0703174	-0.415203	0.236202	-0.111933	-0.578124	0.00252291	-0.362755	-0.147916	0.0653693		LAMP2 KO-4	0.401199	0.138247	0.515963	-0.108852	0.416113	-0.498115	-0.862616	0.658067	-0.340905	-0.665239	0.0759893	-0.710914	-0.238706
LAMP2 KO-2	0.372575	-0.462552	0.0692631	-0.453592	-0.129009	0.221585	0.290831	-0.16651	0.270389	-0.0971462	-0.438987	0.231718	-0.0825735	-0.550785	-0.00345074	-0.277072	-0.133812	0.0938519		LAMP2 KO-2	0.425506	0.222231	0.415094	0.0919684	0.532168	-0.404564	-0.640209	0.693833	-0.598872	-0.3218	0.299507	-0.586734	0.0405821
LAMP2 KO-1	0.368417	-0.452414	0.00949758	-0.489007	-0.172024	0.266041	0.240592	-0.132164	0.270915	-0.0599428	-0.404694	0.201611	-0.201718	-0.53759	-0.0145491	-0.328699	-0.110256	0.0398502		LAMP2 KO-1	0.503214	0.276524	0.642286	0.0446789	0.521109	-0.409231	-0.708733	0.482454	-0.520738	-0.539213	0.294992	-0.560896	-0.034591
LIPA KO-4	0.511917	-0.588101	0.62358	0.0768896	0.254817	-0.404697	-0.159101	-0.320546	0.030785	-0.688467	-0.871923	0.749035	0.172686	-0.293928	-0.0892851	0.452818	-0.790312	0.113567		LIPA KO-4	0.237017	0.384882	0.110725	-1.11046	-0.754742	0.605256	-1.42781	0.104537	-0.622101	1.62085	0.888586	0.371658	0.839351
LIPA KO-2	0.518604	-0.578652	0.601915	0.0429781	0.204348	-0.309948	-0.229859	-0.264929	0.0718086	-0.625092	-0.816075	0.713544	-0.0687003	-0.227982	-0.0715483	0.405449	-0.795769	0.116527		LIPA KO-2	0.223188	0.40127	-0.0976211	-1.05068	-0.582426	0.6443	-1.42952	0.162252	-0.533167	1.73704	0.919541	0.397602	0.999755
LIPA KO-3	0.574297	-0.599844	0.577359	0.00601251	0.252903	-0.422267	-0.216509	-0.201562	0.0777842	-0.707721	-0.86317	0.675311	0.507432	-0.290114	-0.512249	0.464358	-0.643471	-0.286842		LIPA KO-3	0.22657	0.423645	-0.0956519	-1.18668	-0.728202	0.573171	-1.44282	0.00605761	-0.628941	1.65248	0.874896	0.36003	0.871101
LIPA KO-1	0.568143	-0.582861	0.638583	0.0853363	0.23978	-0.339589	-0.148261	-0.311898	0.0838155	-0.66546	-0.83123	0.752732	-0.248022	-0.244584	-0.0443321	0.45969	-0.795521	0.175904		LIPA KO-1	0.0926395	0.248531	-0.215169	-1.20798	-0.724031	0.508069	-1.75116	-0.0670004	-0.735292	1.54222	0.654891	0.191549	0.844315
MAN2B1 KO-3	0.299504	-0.382288	-0.0225498	-0.603863	-0.341206	0.38963	0.170781	-0.0979786	0.408016	0.0388833	-0.175179	0.274378	-0.422244	-0.5471	0.0156151	-0.288844	-0.0914108	0.156435		MAN2B1 KO-3	0.538504	0.181504	0.433368	-0.701009	0.105299	-0.36336	-1.48153	1.18084	-0.579805	0.753291	0.28764	-0.577354	0.598523
MAN2B1 KO-1	0.326763	-0.416207	0.00340625	-0.60619	-0.327052	0.337463	0.218176	-0.132105	0.419888	0.00089325	-0.242401	0.296549	-0.712787	-0.56949	0.0463867	-0.294764	-0.100455	0.161273		MAN2B1 KO-1	0.61933	0.212231	0.473095	-0.80034	0.0847849	-0.454527	-1.42913	1.02914	-1.16547	0.576755	0.351141	-0.863033	0.428491
MAN2B1 KO-4	0.307187	-0.385768	0.0070806	-0.58773	-0.287577	0.366812	0.233765	-0.0726792	0.40311	-0.0116334	-0.245401	0.293476	-0.519478	-0.531938	0.0418094	-0.276818	-0.12393	0.14431		MAN2B1 KO-4	0.431786	0.0789736	0.273196	-0.872468	-0.0911294	-0.491401	-1.59266	0.798247	-0.925296	0.800992	0.195376	-0.888167	0.590939
MAN2B1 KO-2	0.336156	-0.418053	-0.0112158	-0.61424	-0.277916	0.346563	0.1451	-0.121695	0.430847	-0.0355942	-0.27645	0.312778	-0.622051	-0.593171	0.0828631	-0.251549	-0.0778574	0.154108		MAN2B1 KO-2	0.66548	0.258499	0.625809	-0.825498	0.0429663	-0.395696	-1.5089	1.07859	-0.958859	0.616452	0.422882	-0.884668	0.516852
MFSD8 KO-1	-0.116303	0.208793	0.0458262	0.329317	0.158284	-0.266498	-0.486741	-0.0616663	-0.195884	-0.15519	0.035358	-0.0287944	0.102374	0.45349	0.00740052	0.236444	-0.0886861	-0.167496		MFSD8 KO-1	0.0536163	0.065357	-0.184644	-0.0568227	-0.626269	0.301743	0.0653437	-0.349774	0.171813	0.787454	-0.467827	0.281081	0.873917
MFSD8 KO-4	-0.114888	0.268087	0.00610404	0.331635	0.150477	-0.195902	-0.517641	-0.0482323	-0.132005	-0.099603	0.110953	-0.043966	0.0938771	0.456442	0.0920214	0.23694	-0.0698237	-0.149685		MFSD8 KO-4	-0.0287204	0.113133	-0.0807583	-0.399502	-0.569487	0.323554	0.0265947	-0.501663	0.284114	0.874409	-0.35482	0.254995	1.17754
MFSD8 KO-2	-0.0945988	0.220191	0.0520339	0.335974	0.177726	-0.235659	-0.5069	-0.0498954	-0.155199	-0.140704	0.0160378	-0.0287446	0.200819	0.468727	0.0557832	0.282746	-0.0654918	-0.165655		MFSD8 KO-2	-0.309857	-0.154683	-0.462371	-0.356758	-0.797182	0.167885	-0.168928	-0.567728	0.226913	0.701251	-0.427888	0.132364	0.870167
MFSD8 KO-3	-0.0972549	0.239113	0.0195029	0.322814	0.165407	-0.195721	-0.475987	-0.0114883	-0.134016	-0.105867	0.0989116	-0.0660269	-0.0240644	0.458566	0.0443702	0.245442	-0.0693249	-0.155669		MFSD8 KO-3	-0.308822	0.0318972	-0.173324	-0.116969	-0.349956	0.608039	0.1564	0.106404	0.60784	0.965224	-0.0271044	0.795663	0.995595
NAGLU KO-4	0.181047	-0.317616	0.452513	0.279642	0.362489	-0.412697	-0.659249	-0.232613	-0.134249	-0.848382	-0.427593	0.454821	0.209454	0.192679	0.202077	0.445431	-0.250546	-0.147966		NAGLU KO-4	-0.0699223	0.156043	-0.276047	-0.41826	-0.42266	0.398929	-0.15285	-0.112059	-0.0579917	1.09965	-0.362265	0.0815712	-0.443503
NAGLU KO-2	0.184778	-0.347952	0.475642	0.300204	0.372323	-0.464761	-0.723394	-0.244279	-0.177532	-0.847565	-0.447478	0.453613	0.288562	0.203249	0.220471	0.469435	-0.248056	-0.0867736		NAGLU KO-2	-0.107933	0.19325	-0.198291	-0.411021	-0.467955	0.444353	-0.146174	0.296659	-0.0485243	1.1121	-0.665449	0.20316	-0.128935
NAGLU KO-3	0.192069	-0.330456	0.475443	0.307551	0.358733	-0.403901	-0.505729	-0.218751	-0.137202	-0.83558	-0.425849	0.458567	0.218452	0.194926	0.196993	0.472552	-0.261881	-0.0855051		NAGLU KO-3	-0.209356	-0.0538433	-0.488868	-0.63223	-0.732187	0.329137	-0.395145	-0.137554	-0.515918	1.14965	-0.493987	0.00728394	-0.0918784
NAGLU KO-1	0.209106	-0.333034	0.484808	0.315266	0.369496	-0.356303	-0.71919	-0.249073	-0.132372	-0.832966	-0.415792	0.488147	0.243607	0.208392	0.203553	0.485333	-0.245987	-0.10121		NAGLU KO-1	-0.0397405	0.131362	-0.303753	-0.664615	-0.557911	0.303729	-0.290028	-0.0346677	-0.185481	1.04245	-0.470899	0.063848	-0.27821
NPC1 KO-1	0.188858	-0.145964	0.189535	-0.0624041	-0.0537949	-0.170681	0.299262	0.211702	0.0160243	-0.0636301	-0.127684	0.246817	-0.232195	-0.129436	-0.142217	0.0156257	-0.305131	0.413138		NPC1 KO-1	-0.120221	-0.0850943	-0.18968	-0.47249	-0.137601	-0.152295	-0.620698	0.681765	-0.558261	0.690605	0.00875954	-0.0280192	0.441328
NPC1 KO-2	0.201924	-0.0876636	0.205822	-0.0319084	-0.0509049	-0.216278	0.310954	0.251279	-0.0179433	-0.0495304	-0.0715134	0.260686	-0.0429244	-0.0397322	-0.170735	0.0396205	-0.265783	0.378303		NPC1 KO-2	-0.101599	-0.0623139	-0.183952	-0.407477	-0.240317	-0.203702	-0.541599	0.429862	-0.507559	0.594593	-0.0457677	-0.133914	0.537937
NPC1 KO-4	0.207451	-0.0846482	0.186638	-0.0310328	-0.0573545	-0.118673	0.230363	0.240355	0.0344986	-0.0114155	-0.0372667	0.230796	-0.186135	-0.0576139	-0.114469	0.00917989	-0.228854	0.385099		NPC1 KO-4	-0.187379	-0.145118	-0.160129	-0.526704	-0.255894	-0.221613	-0.645105	0.500955	-0.552071	0.520105	-0.163336	-0.09327	0.574569
NPC1 KO-3	0.215494	-0.101806	0.224796	-0.0249385	-0.0176391	-0.141065	0.311388	0.230047	0.025241	-0.0588396	-0.0659964	0.275741	-0.257808	-0.0952903	-0.10455	0.0389568	-0.265888	0.472922		NPC1 KO-3	0.012653	-0.0263376	-0.104008	-0.411837	-0.193642	-0.210403	-0.543356	0.447361	-0.602416	0.555174	-0.00503539	-0.0819761	0.602731
NPC2 KO-4	0.09617	-0.00448555	0.084594	-0.153987	-0.127488	0.0276704	0.283181	0.180117	-0.054283	0.181322	0.0956334	0.117718	0.14244	0.323815	-0.12202	-0.0231335	-0.169733	-0.157613		NPC2 KO-4	0.0411795	-0.0506749	-0.0263455	-0.492776	-0.092229	-0.0142775	-0.272102	0.571216	-0.294463	0.41395	-0.0120061	-0.00463081	0.686011
NPC2 KO-3	0.127927	-0.00205119	0.167239	-0.0902515	-0.0481692	-0.00761793	0.257622	0.162859	-0.0250662	0.171853	0.0836015	0.186645	0.148582	0.311687	-0.111537	0.0334479	-0.156057	-0.067287		NPC2 KO-3	0.077718	-0.0940688	0.0583171	-0.310427	-0.0472656	-0.0553298	-0.323944	0.60833	-0.544589	0.356257	-0.015263	-0.0553052	0.609432
NPC2 KO-1	0.111951	-0.0140925	0.0941024	-0.123171	-0.111343	0.0251933	0.172398	0.144313	-0.0363386	0.203615	0.0465702	0.142259	-0.275908	0.290643	-0.0370631	-0.013828	-0.153346	0.0469912		NPC2 KO-1	-0.116949	-0.250116	-0.150406	-0.439788	-0.141854	-0.180991	-0.380724	0.514362	-0.418194	0.21109	-0.134374	-0.130327	0.542422
NPC2 KO-2	0.1355	-0.0379604	0.138082	-0.103946	-0.0520162	-0.00669867	0.194211	0.0915967	0.0204089	0.174337	-0.0358373	0.185819	-0.2945	0.271002	-0.0180595	0.00533242	-0.170677	0.0195382		NPC2 KO-2	-0.042462	-0.141002	-0.0626753	-0.218813	-0.0359595	-0.130123	-0.379081	0.619837	-0.492752	0.262797	-0.076302	-0.0710727	0.751792
SCARB2 KO-3	0.359952	-0.374359	-0.05443	-0.284102	-0.0404121	0.183952	0.10759	-0.214639	0.281731	-0.250558	-0.214717	0.264651	0.0259391	-0.483769	0.0608019	-0.227056	0.070523	-0.197253		SCARB2 KO-3	0.445971	0.195313	0.463221	-0.0509589	0.502055	-0.257644	-0.684977	0.536567	-0.607946	0.0434918	0.0533685	-0.451699	-0.198823
SCARB2 KO-4	0.350796	-0.362791	-0.085853	-0.312107	-0.0596501	0.214828	0.123234	-0.249819	0.269492	-0.198261	-0.182606	0.228723	-0.225998	-0.484233	0.0583126	-0.233169	0.0634427	-0.265756		SCARB2 KO-4	0.385972	0.201483	0.438613	-0.0618631	0.367462	-0.330117	-0.831176	0.415821	-0.722519	-0.028326	0.0220486	-0.524097	-0.274101
SCARB2 KO-1	0.366998	-0.395435	-0.0792967	-0.288533	-0.0165912	0.240657	0.168096	-0.22186	0.290524	-0.184016	-0.186484	0.23006	-0.289629	-0.461613	0.0769406	-0.238276	0.10504	-0.107751		SCARB2 KO-1	0.300835	0.00658406	0.353595	-0.112561	0.306725	-0.38202	-0.859183	0.318494	-0.837277	-0.053769	-0.085141	-0.572157	-0.238443
SCARB2 KO-2	0.372513	-0.389873	-0.0710199	-0.289236	-0.000987431	0.219725	0.0964504	-0.272463	0.274173	-0.209439	-0.223794	0.270495	-0.186246	-0.504064	0.143193	-0.240794	0.0492403	-0.172878		SCARB2 KO-2	0.364404	0.0406247	0.405997	-0.146002	0.330347	-0.370393	-0.838608	0.51074	-0.774698	-0.13219	-0.221736	-0.586132	-0.284477
SGSH KO-2	0.388433	-0.355148	0.972527	0.571495	0.580096	-0.766183	-0.580795	-0.365352	0.00959691	-1.07765	-0.789751	0.82796	-0.00502506	-0.100021	0.136604	0.805391	-0.621401	0.430572		SGSH KO-2	0.643576	0.655475	0.442011	-2.63591	-1.73984	1.00815	-2.13322	1.25775	-0.124655	1.69105	0.261016	-0.138544	0.465871
SGSH KO-1	0.40102	-0.42358	1.00904	0.61986	0.515227	-0.73631	-0.486658	-0.340901	0.048599	-1.11707	-0.848333	0.885074	0.000387981	-0.156933	0.198689	0.79065	-0.610297	0.649368		SGSH KO-1	0.740294	0.626503	0.569262	-2.60977	-1.61003	1.16224	-2.08638	1.8063	-0.215132	1.63177	0.143801	0.274665	0.283179
SGSH KO-3	0.363377	-0.423398	0.925362	0.595541	0.582385	-0.669631	-0.675332	-0.339982	-0.0583659	-1.0197	-0.805135	0.789789	-0.14647	-0.127794	0.161027	0.782151	-0.593695	0.549835		SGSH KO-3	0.717136	0.546189	0.828433	-2.58503	-1.68206	0.991934	-1.95174	1.26953	-0.411555	1.56904	0.226205	-0.0533858	0.373538
SGSH KO-4	0.339925	-0.404856	0.912431	0.538131	0.555107	-0.766461	-0.717231	-0.3951	-0.0244653	-1.07917	-0.864879	0.836145	-0.0353077	-0.121472	0.0360278	0.778995	-0.612051	0.428267		SGSH KO-4	0.630804	0.797792	0.468974	-1.62796	-1.13124	1.56148	-1.81219	2.30339	0.565985	1.89471	0.764794	0.625275	0.437581
SMPD1 KO-1	0.24935	-0.236795	0.682611	0.419452	0.461451	-0.834267	-0.409066	-0.21779	-0.121297	-0.879545	-0.790556	0.542236	0.263323	-0.144118	-0.00550799	0.627277	-0.476578	0.356045		SMPD1 KO-1	0.0306587	0.458896	-0.228136	-0.806024	-1.09865	1.07086	-0.587117	-0.35872	0.43983	2.81389	0.871841	1.08905	1.52953
SMPD1 KO-4	0.26517	-0.21109	0.698206	0.414719	0.462164	-0.793971	-0.410193	-0.250022	-0.0335726	-0.860155	-0.760962	0.546998	0.0902514	-0.175053	0.0138164	0.607005	-0.436377	0.486391		SMPD1 KO-4	0.062969	0.514955	-0.235497	-0.923949	-1.08846	1.17608	-0.465536	-0.0828615	0.847468	2.66796	0.735381	1.17541	1.45711
SMPD1 KO-3	0.301397	-0.27181	0.644813	0.364265	0.480236	-0.836115	-0.401289	-0.310215	0.00834808	-0.877977	-0.822582	0.544242	-0.00861626	-0.193431	-0.00191649	0.60197	-0.462992	0.412834		SMPD1 KO-3	0.0647924	0.293516	-0.455752	-0.750625	-1.12888	1.16767	-0.445979	-0.0212321	0.934702	2.46131	0.535531	1.14333	1.1695
SMPD1 KO-2	0.284977	-0.18664	0.66757	0.422388	0.525882	-0.785672	-0.304958	-0.243439	-0.0406104	-0.863586	-0.785318	0.571833	0.223379	-0.15099	0.000119537	0.651193	-0.441941	0.498868		SMPD1 KO-2	0.135527	0.667096	-0.266465	-0.372539	-0.902256	1.3246	-0.412249	0.259714	0.833177	2.71366	0.867718	1.24702	1.33841
TPP1 KO-4	-0.285058	0.22153	0.0696632	0.175217	0.0493118	-0.283602	-0.308939	0.290464	-0.13883	-0.157597	0.125329	-0.0992123	0.332551	0.403267	-0.0950934	0.40362	-0.0576544	0.0262369		TPP1 KO-4	-0.0725079	0.114006	-0.285487	-0.442222	-0.815865	0.685666	-0.397567	0.396816	0.436984	0.600153	-0.329201	0.319891	0.756557
TPP1 KO-1	-0.241403	0.224765	0.122981	0.255249	0.0887973	-0.329632	-0.374565	0.273489	-0.216552	-0.168195	0.114155	-0.0696906	0.518063	0.44188	-0.121383	0.47303	-0.0450797	0.00477168		TPP1 KO-1	-0.131497	-0.0768714	-0.449147	-0.435202	-0.732723	0.406864	-0.254295	-0.127441	0.228785	0.647489	0.261625	0.504178	0.757571
TPP1 KO-3	-0.266639	0.203033	0.0581068	0.209756	0.0253439	-0.252221	-0.35527	0.302851	-0.18914	-0.169703	0.13016	-0.108625	0.379736	0.467319	-0.0573766	0.406684	-0.020155	-0.0146423		TPP1 KO-3	0.0372082	0.204767	-0.313177	-0.328375	-0.552072	0.539829	-0.0139682	0.34101	0.500969	0.760503	0.258161	0.633108	0.850167
TPP1 KO-2	-0.229047	0.217576	0.109473	0.291923	0.0909018	-0.373986	-0.368734	0.320666	-0.25371	-0.187345	0.113319	-0.0533129	0.672006	0.504759	-0.13984	0.48308	-0.0206071	-0.0213886		TPP1 KO-2	0.0223061	0.247559	-0.351609	-0.318984	-0.586977	0.56263	-0.105604	0.370922	0.475515	0.800638	0.294732	0.660461	0.766875
